# Impaired expression of chloroplast HSP90C chaperone activates plant defense responses leading to a disease symptom-like phenotype

**DOI:** 10.1101/2020.04.07.029116

**Authors:** Islam Shaikhul, Bhor Sachin Ashok, Tanaka Keisuke, Sakamoto Hikaru, Yaeno Takashi, Kaya Hidetaka, Kobayashi Kappei

## Abstract

RNA-seq analysis of a transgenic tobacco plant, i-hpHSP90C, in which chloroplast *HSP90C* genes can be silenced in an artificially inducible manner resulting in the development of chlorosis, revealed the up- and down-regulation of 2746 and 3490 genes, respectively. Gene Ontology analysis of these differentially expressed genes indicated the upregulation of ROS-responsive genes, the activation of the innate immunity and cell death pathways, and the downregulation of genes involved in photosynthesis, plastid organization, and cell cycle. Cell death was confirmed by trypan blue staining and electrolyte leakage assay and the H_2_O_2_ production by diaminobenzidine staining. The upregulation of ER stress-responsive genes suggested the interplay between ER protein quality control and chloroplast or immune response. The results collectively suggest that the reduced levels of HSP90C chaperone leads the plant to develop chlorosis primarily through the global downregulation of chloroplast and photosynthesis-related genes and additionally through the light-dependent production of ROS, followed by the activation of immune responses including the cell death.

**Highlight:** Induced silencing of *HSP90C* gene caused the upregulation of stress-responsive genes and the activation of innate immune response, which resulted in the chlorosis development accompanying cell death.
