## Supplemental Data 2 for "Impaired expression of chloroplast HSP90C chaperone activates plant defense responses leading to a disease symptom-like phenotype": Table S6.xlsx

### Sheet: HSP_Up_Bp
Supplementary Table 6. List of GO (Biological process) enriched with upregulated DEGs of chlorosis model plants.
GO biological process complete	Arabidopsis thaliana - REFLIST (27416)	-2728	(expected)	(over/under)	(fold Enrichment)	(raw P-value)	(FDR)			Analysis Type:	PANTHER Overrepresentation Test (Released 20190711)
regulation of response to endoplasmic reticulum stress (GO:1905897)	6	5	0.6	+	8.37	0.00175	0.033			Annotation Version and Release Date:	GO Ontology database Released 2019-12-09
dipeptide transport (GO:0042938)	6	5	0.6	+	8.37	0.00175	0.0329			Analyzed List:	(Arabidopsis thaliana)
isopentenyl diphosphate biosynthetic process, mevalonate pathway (GO:0019287)	7	5	0.7	+	7.18	0.00278	0.0482			Reference List:	Arabidopsis thaliana (all genes in database)
N-glycan processing (GO:0006491)	7	5	0.7	+	7.18	0.00278	0.0481			Test Type:	FISHER
regulation of salicylic acid biosynthetic process (GO:0080142)	12	8	1.19	+	6.7	0.000207	0.00548			Correction:	FDR
pattern recognition receptor signaling pathway (GO:0002221)	14	9	1.39	+	6.46	0.000101	0.00311
innate immune response-activating signal transduction (GO:0002758)	14	9	1.39	+	6.46	0.000101	0.00309
immune response-activating signal transduction (GO:0002757)	15	9	1.49	+	6.03	0.000149	0.00422
response to xenobiotic stimulus (GO:0009410)	10	6	1	+	6.03	0.00197	0.0365
ubiquitin-dependent protein catabolic process via the multivesicular body sorting pathway (GO:0043162)	10	6	1	+	6.03	0.00197	0.0364
endosome organization (GO:0007032)	10	6	1	+	6.03	0.00197	0.0363
immune response-regulating signaling pathway (GO:0002764)	16	9	1.59	+	5.65	0.000214	0.00564
glutamine family amino acid catabolic process (GO:0009065)	18	10	1.79	+	5.58	0.000103	0.00314
endoplasmic reticulum-plasma membrane tethering (GO:0061817)	11	6	1.09	+	5.48	0.00281	0.0483
endoplasmic reticulum localization (GO:0051643)	11	6	1.09	+	5.48	0.00281	0.0482
endosome transport via multivesicular body sorting pathway (GO:0032509)	19	10	1.89	+	5.29	0.000145	0.00415
multivesicular body sorting pathway (GO:0071985)	19	10	1.89	+	5.29	0.000145	0.00413
regulation of salicylic acid metabolic process (GO:0010337)	20	10	1.99	+	5.02	0.0002	0.00536
glutamate metabolic process (GO:0006536)	22	10	2.19	+	4.57	0.000362	0.0088
acetyl-CoA metabolic process (GO:0006084)	22	10	2.19	+	4.57	0.000362	0.00877
plant-type hypersensitive response (GO:0009626)	57	25	5.67	+	4.41	3.35e-08	2.09e-06
host programmed cell death induced by symbiont (GO:0034050)	58	25	5.77	+	4.33	4.39e-08	2.63e-06
monocarboxylic acid catabolic process (GO:0072329)	56	24	5.57	+	4.31	8.84e-08	4.99e-06
response to ozone (GO:0010193)	33	14	3.28	+	4.26	4.61e-05	0.00159
negative regulation of programmed cell death (GO:0043069)	26	11	2.59	+	4.25	0.000303	0.00761
fatty acid oxidation (GO:0019395)	38	16	3.78	+	4.23	1.45e-05	0.000593
fatty acid beta-oxidation (GO:0006635)	34	14	3.38	+	4.14	5.97e-05	0.002
fatty acid catabolic process (GO:0009062)	39	16	3.88	+	4.12	1.87e-05	0.000726
ceramide metabolic process (GO:0006672)	20	8	1.99	+	4.02	0.00265	0.0468
negative regulation of cell death (GO:0060548)	33	13	3.28	+	3.96	0.000155	0.00436
sphingolipid metabolic process (GO:0006665)	46	18	4.58	+	3.93	9.67e-06	0.000416
detection of chemical stimulus (GO:0009593)	23	9	2.29	+	3.93	0.00164	0.0311
jasmonic acid biosynthetic process (GO:0009695)	26	10	2.59	+	3.87	0.00102	0.0209
response to molecule of bacterial origin (GO:0002237)	34	13	3.38	+	3.84	0.000197	0.00533
sterol biosynthetic process (GO:0016126)	34	13	3.38	+	3.84	0.000197	0.0053
response to endoplasmic reticulum stress (GO:0034976)	97	37	9.65	+	3.83	4.46e-10	4.27e-08
reactive nitrogen species metabolic process (GO:2001057)	32	12	3.18	+	3.77	0.000397	0.00937
lipid oxidation (GO:0034440)	48	18	4.78	+	3.77	1.54e-05	0.000622
sphingolipid biosynthetic process (GO:0030148)	33	12	3.28	+	3.65	0.000497	0.0114
endoplasmic reticulum unfolded protein response (GO:0030968)	36	13	3.58	+	3.63	0.00031	0.00768
defense response to bacterium, incompatible interaction (GO:0009816)	42	15	4.18	+	3.59	0.000121	0.00358
defense response to fungus, incompatible interaction (GO:0009817)	49	17	4.88	+	3.49	5.86e-05	0.00198
nitrate assimilation (GO:0042128)	29	10	2.89	+	3.47	0.00199	0.0365
nitrate metabolic process (GO:0042126)	29	10	2.89	+	3.47	0.00199	0.0364
nitrogen cycle metabolic process (GO:0071941)	32	11	3.18	+	3.45	0.00123	0.0244
jasmonic acid mediated signaling pathway (GO:0009867)	67	23	6.67	+	3.45	3.63e-06	0.000169
cellular response to jasmonic acid stimulus (GO:0071395)	71	24	7.06	+	3.4	2.8e-06	0.000132
acyl-CoA metabolic process (GO:0006637)	42	14	4.18	+	3.35	0.000361	0.00883
late endosome to vacuole transport (GO:0045324)	30	10	2.99	+	3.35	0.00244	0.0435
thioester metabolic process (GO:0035383)	42	14	4.18	+	3.35	0.000361	0.0088
activation of innate immune response (GO:0002218)	61	20	6.07	+	3.3	2.64e-05	0.00102
endocytosis (GO:0006897)	58	19	5.77	+	3.29	4.21e-05	0.0015
regulation of defense response to bacterium (GO:1900424)	43	14	4.28	+	3.27	0.000439	0.0103
positive regulation of abscisic acid-activated signaling pathway (GO:0009789)	40	13	3.98	+	3.27	0.000704	0.0151
positive regulation of cellular response to alcohol (GO:1905959)	40	13	3.98	+	3.27	0.000704	0.015
positive regulation of response to alcohol (GO:1901421)	40	13	3.98	+	3.27	0.000704	0.015
activation of immune response (GO:0002253)	62	20	6.17	+	3.24	3.2e-05	0.00119
endosomal transport (GO:0016197)	59	19	5.87	+	3.24	5.1e-05	0.00175
lignin biosynthetic process (GO:0009809)	44	14	4.38	+	3.2	0.00053	0.012
organic acid catabolic process (GO:0016054)	133	42	13.23	+	3.17	3.38e-09	2.44e-07
carboxylic acid catabolic process (GO:0046395)	133	42	13.23	+	3.17	3.38e-09	2.41e-07
multi-organism cellular process (GO:0044764)	84	26	8.36	+	3.11	4.19e-06	0.000194
receptor-mediated endocytosis (GO:0006898)	39	12	3.88	+	3.09	0.00165	0.0311
immune effector process (GO:0002252)	62	19	6.17	+	3.08	8.83e-05	0.00279
regulation of leaf senescence (GO:1900055)	36	11	3.58	+	3.07	0.00266	0.0466
ammonium ion metabolic process (GO:0097164)	36	11	3.58	+	3.07	0.00266	0.0465
regulation of cellular ketone metabolic process (GO:0010565)	92	28	9.15	+	3.06	2.39e-06	0.000115
negative regulation of defense response (GO:0031348)	63	19	6.27	+	3.03	0.000105	0.00319
glutamine family amino acid metabolic process (GO:0009064)	50	15	4.98	+	3.01	0.000569	0.0126
purine nucleoside bisphosphate metabolic process (GO:0034032)	57	17	5.67	+	3	0.000266	0.00683
ribonucleoside bisphosphate metabolic process (GO:0033875)	57	17	5.67	+	3	0.000266	0.00681
nucleoside bisphosphate metabolic process (GO:0033865)	57	17	5.67	+	3	0.000266	0.00678
programmed cell death (GO:0012501)	91	27	9.05	+	2.98	5.32e-06	0.000243
cellular lipid catabolic process (GO:0044242)	88	26	8.76	+	2.97	8.39e-06	0.000366
cellular response to unfolded protein (GO:0034620)	51	15	5.07	+	2.96	0.000676	0.0147
positive regulation of response to external stimulus (GO:0032103)	102	30	10.15	+	2.96	1.9e-06	9.49e-05
response to unfolded protein (GO:0006986)	51	15	5.07	+	2.96	0.000676	0.0146
regulation of stomatal movement (GO:0010119)	86	25	8.56	+	2.92	1.56e-05	0.000626
regulation of programmed cell death (GO:0043067)	62	18	6.17	+	2.92	0.000235	0.00611
positive regulation of defense response (GO:0031349)	107	31	10.65	+	2.91	1.68e-06	8.46e-05
cellular response to drug (GO:0035690)	84	24	8.36	+	2.87	2.9e-05	0.0011
anion homeostasis (GO:0055081)	42	12	4.18	+	2.87	0.00276	0.048
positive regulation of innate immune response (GO:0045089)	77	22	7.66	+	2.87	6.13e-05	0.00204
positive regulation of immune response (GO:0050778)	77	22	7.66	+	2.87	6.13e-05	0.00203
positive regulation of immune system process (GO:0002684)	77	22	7.66	+	2.87	6.13e-05	0.00202
cell death (GO:0008219)	112	32	11.14	+	2.87	1.48e-06	7.52e-05
response to wounding (GO:0009611)	207	59	20.6	+	2.86	8.73e-11	9.95e-09
cellular response to topologically incorrect protein (GO:0035967)	74	21	7.36	+	2.85	9.67e-05	0.003
ERAD pathway (GO:0036503)	60	17	5.97	+	2.85	0.000439	0.0103
positive regulation of response to biotic stimulus (GO:0002833)	99	28	9.85	+	2.84	7.67e-06	0.000337
defense response, incompatible interaction (GO:0009814)	174	49	17.31	+	2.83	4.79e-09	3.3e-07
leaf senescence (GO:0010150)	103	29	10.25	+	2.83	9.27e-06	0.000401
positive regulation of multi-organism process (GO:0043902)	100	28	9.95	+	2.81	1.42e-05	0.000583
jasmonic acid metabolic process (GO:0009694)	50	14	4.98	+	2.81	0.0015	0.0287
positive regulation of cell communication (GO:0010647)	86	24	8.56	+	2.8	3.98e-05	0.00146
systemic acquired resistance (GO:0009627)	61	17	6.07	+	2.8	0.000514	0.0116
regulation of cell death (GO:0010941)	79	22	7.86	+	2.8	8.42e-05	0.00267
lipid catabolic process (GO:0016042)	108	30	10.75	+	2.79	6.99e-06	0.000309
innate immune response (GO:0045087)	300	83	29.85	+	2.78	5.13e-14	8e-12
immune response (GO:0006955)	304	84	30.25	+	2.78	3.77e-14	6.38e-12
immune system process (GO:0002376)	372	101	37.02	+	2.73	2.61e-16	7.04e-14
regulation of intracellular signal transduction (GO:1902531)	48	13	4.78	+	2.72	0.00278	0.048
regulation of immune system process (GO:0002682)	141	38	14.03	+	2.71	5.93e-07	3.11e-05
cellular response to antibiotic (GO:0071236)	60	16	5.97	+	2.68	0.0011	0.0223
plant organ senescence (GO:0090693)	109	29	10.85	+	2.67	1.62e-05	0.00064
positive regulation of signaling (GO:0023056)	83	22	8.26	+	2.66	0.0002	0.00535
positive regulation of signal transduction (GO:0009967)	83	22	8.26	+	2.66	0.0002	0.00533
response to disaccharide (GO:0034285)	68	18	6.77	+	2.66	0.000881	0.0183
response to organonitrogen compound (GO:0010243)	242	64	24.08	+	2.66	2.8e-10	2.81e-08
glycoprotein metabolic process (GO:0009100)	114	30	11.34	+	2.64	1.33e-05	0.000552
aerobic respiration (GO:0009060)	80	21	7.96	+	2.64	0.000309	0.00772
response to topologically incorrect protein (GO:0035966)	80	21	7.96	+	2.64	0.000309	0.00769
regulation of innate immune response (GO:0045088)	126	33	12.54	+	2.63	5.27e-06	0.000242
response to fungus (GO:0009620)	321	84	31.94	+	2.63	6.07e-13	8.37e-11
alpha-amino acid catabolic process (GO:1901606)	65	17	6.47	+	2.63	0.00135	0.0264
sterol metabolic process (GO:0016125)	77	20	7.66	+	2.61	0.000475	0.011
import into cell (GO:0098657)	77	20	7.66	+	2.61	0.000475	0.011
regulation of response to external stimulus (GO:0032101)	189	49	18.81	+	2.61	4.19e-08	2.54e-06
phenylpropanoid biosynthetic process (GO:0009699)	85	22	8.46	+	2.6	0.000243	0.0063
defense response to fungus (GO:0050832)	244	63	24.28	+	2.59	6.37e-10	5.64e-08
lignin metabolic process (GO:0009808)	66	17	6.57	+	2.59	0.00146	0.0282
response to sucrose (GO:0009744)	66	17	6.57	+	2.59	0.00146	0.0281
dicarboxylic acid metabolic process (GO:0043648)	82	21	8.16	+	2.57	0.000375	0.00898
response to chitin (GO:0010200)	137	35	13.63	+	2.57	5.62e-06	0.000254
regulation of small molecule metabolic process (GO:0062012)	110	28	10.95	+	2.56	4.08e-05	0.00146
regulation of immune response (GO:0050776)	130	33	12.94	+	2.55	1.19e-05	0.000504
detection of stimulus (GO:0051606)	71	18	7.06	+	2.55	0.00113	0.0225
protein autophosphorylation (GO:0046777)	183	46	18.21	+	2.53	3.08e-07	1.66e-05
positive regulation of response to stimulus (GO:0048584)	243	61	24.18	+	2.52	3.85e-09	2.72e-07
response to hypoxia (GO:0001666)	259	65	25.77	+	2.52	1.01e-09	8.66e-08
small molecule catabolic process (GO:0044282)	208	52	20.7	+	2.51	4.72e-08	2.8e-06
regulation of response to biotic stimulus (GO:0002831)	184	46	18.31	+	2.51	3.29e-07	1.76e-05
response to nitrogen compound (GO:1901698)	291	72	28.96	+	2.49	2.38e-10	2.47e-08
response to decreased oxygen levels (GO:0036293)	263	65	26.17	+	2.48	1.47e-09	1.23e-07
cellular amino acid catabolic process (GO:0009063)	73	18	7.26	+	2.48	0.00137	0.0267
response to oxygen levels (GO:0070482)	264	65	26.27	+	2.47	1.63e-09	1.33e-07
defense response to bacterium (GO:0042742)	394	97	39.2	+	2.47	2.39e-13	3.46e-11
defense response to other organism (GO:0098542)	764	188	76.02	+	2.47	6.24e-25	3.36e-22
secretion (GO:0046903)	78	19	7.76	+	2.45	0.0011	0.0223
regulation of cellular response to stress (GO:0080135)	78	19	7.76	+	2.45	0.0011	0.0222
aging (GO:0007568)	133	32	13.23	+	2.42	3.19e-05	0.0012
lipid modification (GO:0030258)	96	23	9.55	+	2.41	0.000542	0.0121
toxin metabolic process (GO:0009404)	71	17	7.06	+	2.41	0.00235	0.0422
secretion by cell (GO:0032940)	71	17	7.06	+	2.41	0.00235	0.0421
cellular response to hypoxia (GO:0071456)	234	56	23.28	+	2.41	4.93e-08	2.89e-06
response to bacterium (GO:0009617)	477	114	47.46	+	2.4	7.37e-15	1.75e-12
response to reactive oxygen species (GO:0000302)	151	36	15.03	+	2.4	1.5e-05	0.000611
glycoprotein biosynthetic process (GO:0009101)	105	25	10.45	+	2.39	0.000298	0.00752
cellular response to oxygen levels (GO:0071453)	236	56	23.48	+	2.38	8.55e-08	4.92e-06
cellular response to decreased oxygen levels (GO:0036294)	236	56	23.48	+	2.38	8.55e-08	4.88e-06
steroid metabolic process (GO:0008202)	89	21	8.86	+	2.37	0.00114	0.0228
vesicle-mediated transport (GO:0016192)	430	101	42.79	+	2.36	7e-13	9.43e-11
phenylpropanoid metabolic process (GO:0009698)	115	27	11.44	+	2.36	0.000188	0.00515
regulation of cellular catabolic process (GO:0031329)	98	23	9.75	+	2.36	0.000625	0.0137
response to virus (GO:0009615)	81	19	8.06	+	2.36	0.00229	0.0414
response to biotic stimulus (GO:0009607)	1022	238	101.69	+	2.34	1.56e-28	1.54e-25
response to external biotic stimulus (GO:0043207)	1021	237	101.59	+	2.33	2.67e-28	2.26e-25
response to other organism (GO:0051707)	1021	237	101.59	+	2.33	2.67e-28	1.98e-25
cellular response to acid chemical (GO:0071229)	354	82	35.22	+	2.33	2.02e-10	2.14e-08
glycosylation (GO:0070085)	108	25	10.75	+	2.33	0.000389	0.00926
protein glycosylation (GO:0006486)	104	24	10.35	+	2.32	0.000535	0.012
macromolecule glycosylation (GO:0043413)	104	24	10.35	+	2.32	0.000535	0.012
lipid transport (GO:0006869)	113	26	11.24	+	2.31	0.000313	0.00773
defense response (GO:0006952)	1005	231	100	+	2.31	5.39e-27	3.55e-24
response to drug (GO:0042493)	501	115	49.85	+	2.31	5.63e-14	8.55e-12
export from cell (GO:0140352)	83	19	8.26	+	2.3	0.00256	0.0454
regulation of defense response (GO:0031347)	259	59	25.77	+	2.29	1.08e-07	5.92e-06
vesicle organization (GO:0016050)	93	21	9.25	+	2.27	0.00153	0.0292
endoplasmic reticulum to Golgi vesicle-mediated transport (GO:0006888)	102	23	10.15	+	2.27	0.000883	0.0183
membrane lipid metabolic process (GO:0006643)	95	21	9.45	+	2.22	0.00182	0.0339
vacuolar transport (GO:0007034)	91	20	9.05	+	2.21	0.00249	0.0444
cellular response to abscisic acid stimulus (GO:0071215)	160	35	15.92	+	2.2	8.11e-05	0.0026
cellular response to alcohol (GO:0097306)	160	35	15.92	+	2.2	8.11e-05	0.00258
lateral root development (GO:0048527)	115	25	11.44	+	2.18	0.000943	0.0194
response to antibiotic (GO:0046677)	286	62	28.46	+	2.18	2.43e-07	1.32e-05
alcohol metabolic process (GO:0006066)	120	26	11.94	+	2.18	0.000741	0.0156
Golgi vesicle transport (GO:0048193)	171	37	17.02	+	2.17	7.62e-05	0.00246
monosaccharide metabolic process (GO:0005996)	112	24	11.14	+	2.15	0.00139	0.0269
abscisic acid-activated signaling pathway (GO:0009738)	131	28	13.04	+	2.15	0.000694	0.015
regulation of catabolic process (GO:0009894)	117	25	11.64	+	2.15	0.00109	0.0222
monocarboxylic acid metabolic process (GO:0032787)	423	90	42.09	+	2.14	1.23e-09	1.04e-07
response to jasmonic acid (GO:0009753)	217	46	21.59	+	2.13	1.85e-05	0.00072
purine ribonucleotide metabolic process (GO:0009150)	170	36	16.92	+	2.13	0.000124	0.00365
response to oxidative stress (GO:0006979)	392	83	39.01	+	2.13	6e-09	4.04e-07
regulation of response to stress (GO:0080134)	374	79	37.21	+	2.12	1.31e-08	8.33e-07
cellular response to oxygen-containing compound (GO:1901701)	500	105	49.75	+	2.11	9.63e-11	1.08e-08
response to external stimulus (GO:0009605)	1424	298	141.69	+	2.1	6.47e-29	9.6e-26
ribonucleotide metabolic process (GO:0009259)	190	39	18.91	+	2.06	0.000112	0.00336
purine nucleotide metabolic process (GO:0006163)	181	37	18.01	+	2.05	0.000193	0.00528
ribose phosphate metabolic process (GO:0019693)	199	40	19.8	+	2.02	0.000151	0.00427
lipid localization (GO:0010876)	140	28	13.93	+	2.01	0.00164	0.0311
response to acid chemical (GO:0001101)	1126	225	112.04	+	2.01	9.7e-20	3.83e-17
response to salicylic acid (GO:0009751)	206	41	20.5	+	2	0.000132	0.00386
fatty acid metabolic process (GO:0006631)	201	40	20	+	2	0.000167	0.00466
response to toxic substance (GO:0009636)	187	37	18.61	+	1.99	0.000374	0.00898
nucleotide metabolic process (GO:0009117)	248	49	24.68	+	1.99	3.86e-05	0.00142
response to alcohol (GO:0097305)	528	104	52.54	+	1.98	2.5e-09	1.95e-07
response to abscisic acid (GO:0009737)	524	103	52.14	+	1.98	3.36e-09	2.49e-07
response to cadmium ion (GO:0046686)	343	67	34.13	+	1.96	2.17e-06	0.000106
nucleoside phosphate metabolic process (GO:0006753)	251	49	24.98	+	1.96	6.44e-05	0.00211
multi-organism process (GO:0051704)	1495	291	148.76	+	1.96	7.16e-24	3.54e-21
response to inorganic substance (GO:0010035)	892	173	88.76	+	1.95	3.08e-14	5.37e-12
response to oxygen-containing compound (GO:1901700)	1504	290	149.65	+	1.94	3.34e-23	1.52e-20
response to osmotic stress (GO:0006970)	545	105	54.23	+	1.94	6.48e-09	4.32e-07
response to salt stress (GO:0009651)	469	90	46.67	+	1.93	9e-08	5.04e-06
organic anion transport (GO:0015711)	172	33	17.11	+	1.93	0.00129	0.0253
response to water deprivation (GO:0009414)	340	65	33.83	+	1.92	6.79e-06	0.000302
anion transport (GO:0006820)	279	53	27.76	+	1.91	4.57e-05	0.00158
cellular response to chemical stimulus (GO:0070887)	1128	214	112.24	+	1.91	1.36e-16	4.05e-14
response to water (GO:0009415)	348	66	34.63	+	1.91	5.89e-06	0.000265
cellular lipid metabolic process (GO:0044255)	624	118	62.09	+	1.9	1.68e-09	1.34e-07
purine-containing compound metabolic process (GO:0072521)	207	39	20.6	+	1.89	0.000704	0.0151
organic hydroxy compound metabolic process (GO:1901615)	287	54	28.56	+	1.89	5.54e-05	0.00188
regulation of response to stimulus (GO:0048583)	691	130	68.76	+	1.89	3.05e-10	2.96e-08
response to chemical (GO:0042221)	2661	497	264.78	+	1.88	1.56e-37	4.63e-34
regulation of cell communication (GO:0010646)	295	55	29.35	+	1.87	6.91e-05	0.00225
response to metal ion (GO:0010038)	456	85	45.37	+	1.87	4.84e-07	2.56e-05
regulation of multi-organism process (GO:0043900)	280	52	27.86	+	1.87	0.000101	0.00312
lipid metabolic process (GO:0006629)	728	135	72.44	+	1.86	2.67e-10	2.73e-08
peptide transport (GO:0015833)	712	132	70.85	+	1.86	5.32e-10	5.01e-08
cellular response to lipid (GO:0071396)	276	51	27.46	+	1.86	0.000134	0.00388
response to organic substance (GO:0010033)	1712	316	170.35	+	1.85	1.14e-22	4.81e-20
response to organic cyclic compound (GO:0014070)	336	62	33.43	+	1.85	2.95e-05	0.00111
amide transport (GO:0042886)	728	134	72.44	+	1.85	5.49e-10	5.09e-08
response to extracellular stimulus (GO:0009991)	268	49	26.67	+	1.84	0.000234	0.0061
protein phosphorylation (GO:0006468)	799	146	79.5	+	1.84	1.57e-10	1.73e-08
cellular response to stress (GO:0033554)	1139	208	113.33	+	1.84	1.33e-14	2.72e-12
protein transport (GO:0015031)	692	126	68.86	+	1.83	3.15e-09	2.39e-07
response to lipid (GO:0033993)	704	128	70.05	+	1.83	2.87e-09	2.21e-07
regulation of hormone levels (GO:0010817)	374	68	37.21	+	1.83	1.69e-05	0.000665
regulation of signaling (GO:0023051)	292	53	29.06	+	1.82	0.00014	0.00402
cellular response to organic substance (GO:0071310)	755	137	75.13	+	1.82	7.43e-10	6.48e-08
regulation of signal transduction (GO:0009966)	287	52	28.56	+	1.82	0.000177	0.00489
establishment of protein localization (GO:0045184)	701	127	69.75	+	1.82	3.87e-09	2.7e-07
organophosphate biosynthetic process (GO:0090407)	265	48	26.37	+	1.82	0.000318	0.00782
nucleobase-containing small molecule metabolic process (GO:0055086)	337	61	33.53	+	1.82	4.54e-05	0.00158
membrane organization (GO:0061024)	238	43	23.68	+	1.82	0.000731	0.0155
response to ethylene (GO:0009723)	206	37	20.5	+	1.81	0.00157	0.03
carboxylic acid metabolic process (GO:0019752)	825	148	82.09	+	1.8	2.96e-10	2.92e-08
intracellular transport (GO:0046907)	686	123	68.26	+	1.8	1.17e-08	7.72e-07
macromolecule localization (GO:0033036)	983	176	97.81	+	1.8	7.47e-12	9.63e-10
organic substance transport (GO:0071702)	1128	201	112.24	+	1.79	2.86e-13	4.03e-11
hormone metabolic process (GO:0042445)	242	43	24.08	+	1.79	0.000835	0.0174
response to stress (GO:0006950)	3079	547	306.37	+	1.79	2.3e-36	4.55e-33
response to nutrient levels (GO:0031667)	231	41	22.99	+	1.78	0.0013	0.0254
nitrogen compound transport (GO:0071705)	931	165	92.64	+	1.78	6.06e-11	7.04e-09
intracellular protein transport (GO:0006886)	560	99	55.72	+	1.78	6.17e-07	3.18e-05
phosphorylation (GO:0016310)	1111	196	110.55	+	1.77	1.19e-12	1.57e-10
protein localization (GO:0008104)	789	139	78.51	+	1.77	3.25e-09	2.44e-07
signal transduction (GO:0007165)	1300	227	129.36	+	1.75	3.93e-14	6.47e-12
intracellular signal transduction (GO:0035556)	465	81	46.27	+	1.75	1.07e-05	0.000457
response to endogenous stimulus (GO:0009719)	1378	240	137.12	+	1.75	8.41e-15	1.85e-12
cellular response to stimulus (GO:0051716)	2416	420	240.4	+	1.75	1.13e-25	6.72e-23
negative regulation of response to stimulus (GO:0048585)	213	37	21.19	+	1.75	0.00268	0.0467
cell communication (GO:0007154)	1560	270	155.23	+	1.74	2.96e-16	7.63e-14
small molecule metabolic process (GO:0044281)	1400	242	139.31	+	1.74	1.74e-14	3.23e-12
response to hormone (GO:0009725)	1360	235	135.33	+	1.74	4.42e-14	7.08e-12
signaling (GO:0023052)	1334	229	132.74	+	1.73	1.5e-13	2.22e-11
cellular response to endogenous stimulus (GO:0071495)	643	110	63.98	+	1.72	6.02e-07	3.13e-05
root morphogenesis (GO:0010015)	253	43	25.17	+	1.71	0.00208	0.0378
peptidyl-amino acid modification (GO:0018193)	306	52	30.45	+	1.71	0.000771	0.0161
oxoacid metabolic process (GO:0043436)	949	161	94.43	+	1.7	1.83e-09	1.45e-07
organic acid metabolic process (GO:0006082)	956	162	95.13	+	1.7	1.55e-09	1.28e-07
organophosphate metabolic process (GO:0019637)	473	80	47.07	+	1.7	3.4e-05	0.00126
cellular response to hormone stimulus (GO:0032870)	624	105	62.09	+	1.69	2.15e-06	0.000106
phosphorus metabolic process (GO:0006793)	1615	271	160.7	+	1.69	8.23e-15	1.88e-12
phosphate-containing compound metabolic process (GO:0006796)	1575	264	156.72	+	1.68	2.1e-14	3.78e-12
response to cold (GO:0009409)	400	67	39.8	+	1.68	0.000168	0.00464
secondary metabolic process (GO:0019748)	317	53	31.54	+	1.68	0.000943	0.0195
cellular macromolecule localization (GO:0070727)	683	114	67.96	+	1.68	9.19e-07	4.69e-05
cellular protein localization (GO:0034613)	648	108	64.48	+	1.67	2.38e-06	0.000116
leaf development (GO:0048366)	318	53	31.64	+	1.67	0.000961	0.0197
lipid biosynthetic process (GO:0008610)	462	77	45.97	+	1.67	7.28e-05	0.00236
cofactor metabolic process (GO:0051186)	416	69	41.39	+	1.67	0.000164	0.00458
response to stimulus (GO:0050896)	5327	880	530.06	+	1.66	4.86e-51	2.88e-47
oxidation-reduction process (GO:0055114)	971	160	96.62	+	1.66	1.28e-08	8.27e-07
transport (GO:0006810)	2086	343	207.57	+	1.65	1.4e-17	4.88e-15
response to abiotic stimulus (GO:0009628)	2062	339	205.18	+	1.65	2.44e-17	8.04e-15
cellular localization (GO:0051641)	888	145	88.36	+	1.64	9.92e-08	5.49e-06
carbohydrate derivative metabolic process (GO:1901135)	621	101	61.79	+	1.63	1.3e-05	0.000544
hormone-mediated signaling pathway (GO:0009755)	537	87	53.43	+	1.63	5.31e-05	0.00181
establishment of localization (GO:0051234)	2132	345	212.14	+	1.63	9.53e-17	2.97e-14
sulfur compound metabolic process (GO:0006790)	353	57	35.12	+	1.62	0.00125	0.0247
response to temperature stimulus (GO:0009266)	579	93	57.61	+	1.61	4.07e-05	0.00147
localization (GO:0051179)	2285	363	227.37	+	1.6	1.74e-16	4.91e-14
drug metabolic process (GO:0017144)	400	63	39.8	+	1.58	0.00105	0.0214
carbohydrate derivative biosynthetic process (GO:1901137)	356	56	35.42	+	1.58	0.00234	0.0422
catabolic process (GO:0009056)	1488	234	148.06	+	1.58	1.69e-10	1.83e-08
root development (GO:0048364)	471	74	46.87	+	1.58	0.000492	0.0113
root system development (GO:0022622)	473	74	47.07	+	1.57	0.000507	0.0115
organic substance catabolic process (GO:1901575)	1299	203	129.26	+	1.57	5.21e-09	3.55e-07
regulation of biological quality (GO:0065008)	1152	180	114.63	+	1.57	3.95e-08	2.42e-06
carbohydrate metabolic process (GO:0005975)	668	104	66.47	+	1.56	4.37e-05	0.00154
organonitrogen compound catabolic process (GO:1901565)	874	136	86.97	+	1.56	2.53e-06	0.000121
cellular catabolic process (GO:0044248)	1260	196	125.37	+	1.56	1.28e-08	8.33e-07
plant organ morphogenesis (GO:1905392)	384	59	38.21	+	1.54	0.00259	0.0459
protein modification process (GO:0036211)	1891	286	188.16	+	1.52	6.04e-11	7.3e-09
cellular protein modification process (GO:0006464)	1891	286	188.16	+	1.52	6.04e-11	7.16e-09
protein catabolic process (GO:0030163)	675	102	67.17	+	1.52	0.000136	0.00394
plant organ development (GO:0099402)	946	141	94.13	+	1.5	1.22e-05	0.000512
proteolysis involved in cellular protein catabolic process (GO:0051603)	584	87	58.11	+	1.5	0.000643	0.0141
small molecule biosynthetic process (GO:0044283)	601	89	59.8	+	1.49	0.000752	0.0158
ion transport (GO:0006811)	673	99	66.97	+	1.48	0.00045	0.0105
cellular protein catabolic process (GO:0044257)	593	87	59.01	+	1.47	0.00112	0.0225
transmembrane transport (GO:0055085)	745	109	74.13	+	1.47	0.000269	0.00681
homeostatic process (GO:0042592)	580	84	57.71	+	1.46	0.00201	0.0366
organic cyclic compound biosynthetic process (GO:1901362)	762	110	75.82	+	1.45	0.000392	0.00929
anatomical structure morphogenesis (GO:0009653)	845	121	84.08	+	1.44	0.000254	0.00654
organonitrogen compound metabolic process (GO:1901564)	3927	548	390.75	+	1.4	8.49e-15	1.8e-12
proteolysis (GO:0006508)	876	122	87.17	+	1.4	0.000608	0.0134
response to radiation (GO:0009314)	705	98	70.15	+	1.4	0.00223	0.0404
macromolecule catabolic process (GO:0009057)	861	117	85.67	+	1.37	0.0018	0.0337
cellular protein metabolic process (GO:0044267)	2699	361	268.56	+	1.34	6.84e-08	3.97e-06
protein metabolic process (GO:0019538)	2940	393	292.54	+	1.34	1.65e-08	1.04e-06
positive regulation of biological process (GO:0048518)	1290	172	128.36	+	1.34	0.000373	0.00898
macromolecule modification (GO:0043412)	2295	303	228.36	+	1.33	2.68e-06	0.000127
biological regulation (GO:0065007)	5644	738	561.6	+	1.31	1.57e-14	3.01e-12
cellular process (GO:0009987)	10043	1299	999.32	+	1.3	7.7e-29	9.13e-26
regulation of biological process (GO:0050789)	4941	639	491.65	+	1.3	1.66e-11	2.06e-09
organic substance metabolic process (GO:0071704)	6774	870	674.04	+	1.29	8.61e-16	2.13e-13
metabolic process (GO:0008152)	7731	992	769.26	+	1.29	1.54e-18	5.72e-16
regulation of cellular process (GO:0050794)	4297	550	427.57	+	1.29	3.37e-09	2.47e-07
cellular metabolic process (GO:0044237)	6800	864	676.63	+	1.28	1.46e-14	2.89e-12
biosynthetic process (GO:0009058)	2441	309	242.89	+	1.27	4.44e-05	0.00156
organic substance biosynthetic process (GO:1901576)	2296	290	228.46	+	1.27	9.2e-05	0.00287
system development (GO:0048731)	1809	228	180	+	1.27	0.000668	0.0146
primary metabolic process (GO:0044238)	6105	767	607.47	+	1.26	1.18e-11	1.49e-09
multicellular organism development (GO:0007275)	2528	316	251.55	+	1.26	8.88e-05	0.00279
multicellular organismal process (GO:0032501)	2775	346	276.12	+	1.25	4.33e-05	0.00154
anatomical structure development (GO:0048856)	2885	354	287.07	+	1.23	0.000113	0.00339
nitrogen compound metabolic process (GO:0006807)	5422	663	539.51	+	1.23	3.64e-08	2.25e-06
cellular macromolecule metabolic process (GO:0044260)	3591	437	357.32	+	1.22	2.77e-05	0.00106
cellular biosynthetic process (GO:0044249)	2262	275	225.08	+	1.22	0.00128	0.0253
developmental process (GO:0032502)	3065	367	304.98	+	1.2	0.000503	0.0115
biological_process (GO:0008150)	20731	2205	2062.82	+	1.07	5.74e-10	5.23e-08
Unclassified (UNCLASSIFIED)	6685	523	665.18	-	0.79	5.74e-10	5.15e-08
gene expression (GO:0010467)	1403	97	139.6	-	0.69	0.000217	0.0057
nucleic acid metabolic process (GO:0090304)	1629	109	162.09	-	0.67	1.59e-05	0.000633
RNA metabolic process (GO:0016070)	1227	78	122.09	-	0.64	4.03e-05	0.00147
ribonucleoprotein complex biogenesis (GO:0022613)	422	23	41.99	-	0.55	0.00265	0.0467
peptide biosynthetic process (GO:0043043)	436	20	43.38	-	0.46	0.000196	0.00532
translation (GO:0006412)	431	19	42.89	-	0.44	0.000125	0.00367
ncRNA processing (GO:0034470)	344	15	34.23	-	0.44	0.000567	0.0126
ribosome biogenesis (GO:0042254)	351	15	34.93	-	0.43	0.000445	0.0104
RNA modification (GO:0009451)	357	14	35.52	-	0.39	0.000116	0.00345
regulation of chromosome organization (GO:0033044)	115	2	11.44	-	0.17	0.00194	0.0361
