## Supplemental Data 2 for "Impaired expression of chloroplast HSP90C chaperone activates plant defense responses leading to a disease symptom-like phenotype": Table S7.xlsx

### Sheet: HSP_Down_Bp
Supplementary Table 7. List of GO (Biological process) enriched with downregulated DEGs of chlorosis model plants.
GO biological process complete	Arabidopsis thaliana - REFLIST (27416)	-3480	(expected)	(over/under)	(fold Enrichment)	(raw P-value)	(FDR)			Analysis Type:	PANTHER Overrepresentation Test (Released 20190711)
NAD(P)H dehydrogenase complex assembly (GO:0010275)	8	8	1.02	+	7.88	0.000143	0.00459			Annotation Version and Release Date:	GO Ontology database Released 2019-12-09
carotene biosynthetic process (GO:0016120)	7	7	0.89	+	7.88	0.000382	0.0103			Analyzed List:	(Arabidopsis thaliana)
protein import into chloroplast thylakoid membrane (GO:0045038)	6	6	0.76	+	7.88	0.00103	0.0243			Reference List:	Arabidopsis thaliana (all genes in database)
plastid transcription (GO:0042793)	10	9	1.27	+	7.09	9.25e-05	0.00317			Test Type:	FISHER
fat-soluble vitamin metabolic process (GO:0006775)	8	7	1.02	+	6.89	0.000646	0.0164			Correction:	FDR
fat-soluble vitamin biosynthetic process (GO:0042362)	8	7	1.02	+	6.89	0.000646	0.0163
vitamin E metabolic process (GO:0042360)	7	6	0.89	+	6.75	0.00173	0.0371
plastoquinone biosynthetic process (GO:0010236)	7	6	0.89	+	6.75	0.00173	0.0369
vitamin E biosynthetic process (GO:0010189)	7	6	0.89	+	6.75	0.00173	0.0368
cytochrome b6f complex assembly (GO:0010190)	10	8	1.27	+	6.3	0.000396	0.0107
photosystem I assembly (GO:0048564)	13	10	1.65	+	6.06	9.24e-05	0.00319
photosynthetic electron transport in photosystem I (GO:0009773)	17	13	2.16	+	6.02	8.57e-06	0.000438
plastid translation (GO:0032544)	16	12	2.03	+	5.91	2.19e-05	0.000953
protoporphyrinogen IX biosynthetic process (GO:0006782)	12	9	1.52	+	5.91	0.000238	0.00693
protoporphyrinogen IX metabolic process (GO:0046501)	12	9	1.52	+	5.91	0.000238	0.0069
protein-chromophore linkage (GO:0018298)	28	20	3.55	+	5.63	7.39e-08	5.92e-06
lactate metabolic process (GO:0006089)	10	7	1.27	+	5.51	0.00159	0.035
photosynthesis, light harvesting in photosystem I (GO:0009768)	23	16	2.92	+	5.48	1.91e-06	0.000113
carotenoid biosynthetic process (GO:0016117)	22	15	2.79	+	5.37	4.77e-06	0.000257
tetraterpenoid biosynthetic process (GO:0016109)	22	15	2.79	+	5.37	4.77e-06	0.000255
photosystem II assembly (GO:0010207)	25	17	3.17	+	5.36	1.15e-06	7.23e-05
photosynthetic electron transport chain (GO:0009767)	40	27	5.08	+	5.32	9.83e-10	1.53e-07
regulation of photosynthesis, light reaction (GO:0042548)	24	16	3.05	+	5.25	2.85e-06	0.000166
cellular response to light intensity (GO:0071484)	12	8	1.52	+	5.25	0.000926	0.0222
xanthophyll metabolic process (GO:0016122)	15	10	1.9	+	5.25	0.000214	0.00633
regulation of generation of precursor metabolites and energy (GO:0043467)	30	20	3.81	+	5.25	1.66e-07	1.23e-05
protein import into chloroplast stroma (GO:0045037)	25	16	3.17	+	5.04	4.19e-06	0.00023
carotenoid metabolic process (GO:0016116)	30	19	3.81	+	4.99	6e-07	4.04e-05
tetraterpenoid metabolic process (GO:0016108)	30	19	3.81	+	4.99	6e-07	4e-05
photosynthesis, light reaction (GO:0019684)	122	77	15.49	+	4.97	9.4e-24	6.97e-21
chloroplast rRNA processing (GO:1901259)	16	10	2.03	+	4.92	0.000312	0.00873
reductive pentose-phosphate cycle (GO:0019253)	13	8	1.65	+	4.85	0.00135	0.0306
thylakoid membrane organization (GO:0010027)	50	30	6.35	+	4.73	9.36e-10	1.54e-07
chlorophyll biosynthetic process (GO:0015995)	37	22	4.7	+	4.68	1.78e-07	1.29e-05
protein targeting to chloroplast (GO:0045036)	46	27	5.84	+	4.62	9.05e-09	9.76e-07
establishment of protein localization to chloroplast (GO:0072596)	46	27	5.84	+	4.62	9.05e-09	9.58e-07
protein localization to chloroplast (GO:0072598)	48	28	6.09	+	4.6	5.35e-09	6.34e-07
photosynthesis (GO:0015979)	177	102	22.47	+	4.54	1.23e-28	3.64e-25
photosynthesis, dark reaction (GO:0019685)	14	8	1.78	+	4.5	0.00191	0.0394
galactolipid metabolic process (GO:0019374)	14	8	1.78	+	4.5	0.00191	0.0392
photosynthesis, light harvesting (GO:0009765)	44	25	5.59	+	4.48	5.12e-08	4.47e-06
regulation of photosynthesis (GO:0010109)	41	23	5.2	+	4.42	2.06e-07	1.44e-05
carotene metabolic process (GO:0016119)	18	10	2.28	+	4.38	0.000624	0.0159
chloroplast fission (GO:0010020)	22	12	2.79	+	4.3	0.000206	0.00618
plastid fission (GO:0043572)	22	12	2.79	+	4.3	0.000206	0.00615
chlorophyll metabolic process (GO:0015994)	57	31	7.24	+	4.28	2.94e-09	3.96e-07
plastid membrane organization (GO:0009668)	57	31	7.24	+	4.28	2.94e-09	3.87e-07
carbon fixation (GO:0015977)	17	9	2.16	+	4.17	0.0015	0.0335
response to low light intensity stimulus (GO:0009645)	19	10	2.41	+	4.15	0.000857	0.0207
cotyledon morphogenesis (GO:0048826)	21	11	2.67	+	4.13	0.000491	0.0129
tetrapyrrole biosynthetic process (GO:0033014)	50	26	6.35	+	4.1	1.07e-07	8.23e-06
heme biosynthetic process (GO:0006783)	22	11	2.79	+	3.94	0.000662	0.0166
porphyrin-containing compound biosynthetic process (GO:0006779)	46	23	5.84	+	3.94	9.65e-07	6.15e-05
heme metabolic process (GO:0042168)	24	12	3.05	+	3.94	0.00038	0.0103
tetrapyrrole metabolic process (GO:0033013)	72	35	9.14	+	3.83	2.81e-09	3.87e-07
porphyrin-containing compound metabolic process (GO:0006778)	69	33	8.76	+	3.77	1.07e-08	1.1e-06
ketone biosynthetic process (GO:0042181)	34	16	4.32	+	3.71	7.43e-05	0.00265
plastid organization (GO:0009657)	298	136	37.83	+	3.6	9.3e-30	5.51e-26
gluconeogenesis (GO:0006094)	22	10	2.79	+	3.58	0.00201	0.0407
quinone biosynthetic process (GO:1901663)	33	15	4.19	+	3.58	0.000167	0.00521
quinone metabolic process (GO:1901661)	33	15	4.19	+	3.58	0.000167	0.00518
vitamin biosynthetic process (GO:0009110)	64	29	8.12	+	3.57	2e-07	1.41e-05
water transport (GO:0006833)	29	13	3.68	+	3.53	0.000498	0.0131
fluid transport (GO:0042044)	29	13	3.68	+	3.53	0.000498	0.013
cuticle development (GO:0042335)	34	15	4.32	+	3.48	0.000216	0.00637
hexose biosynthetic process (GO:0019319)	25	11	3.17	+	3.47	0.00149	0.0334
chloroplast organization (GO:0009658)	228	99	28.94	+	3.42	8.28e-21	3.77e-18
microtubule-based movement (GO:0007018)	65	28	8.25	+	3.39	7.21e-07	4.69e-05
cellular ketone metabolic process (GO:0042180)	46	19	5.84	+	3.25	6.63e-05	0.00243
response to high light intensity (GO:0009644)	63	26	8	+	3.25	3.31e-06	0.000191
glucose metabolic process (GO:0006006)	44	18	5.59	+	3.22	0.000113	0.00377
cellular aldehyde metabolic process (GO:0006081)	42	17	5.33	+	3.19	0.000192	0.00582
vitamin metabolic process (GO:0006766)	77	31	9.77	+	3.17	6.05e-07	3.98e-05
plastid localization (GO:0051644)	30	12	3.81	+	3.15	0.00177	0.037
chloroplast localization (GO:0019750)	30	12	3.81	+	3.15	0.00177	0.0369
response to blue light (GO:0009637)	93	37	11.8	+	3.13	6.58e-08	5.42e-06
pigment biosynthetic process (GO:0046148)	101	40	12.82	+	3.12	2.17e-08	2.05e-06
pigment metabolic process (GO:0042440)	123	48	15.61	+	3.07	1.32e-09	2e-07
cortical microtubule organization (GO:0043622)	31	12	3.93	+	3.05	0.0022	0.0437
lignin biosynthetic process (GO:0009809)	44	17	5.59	+	3.04	0.000298	0.0084
circadian rhythm (GO:0007623)	109	42	13.84	+	3.04	1.84e-08	1.79e-06
tRNA aminoacylation (GO:0043039)	50	19	6.35	+	2.99	0.00016	0.00504
amino acid activation (GO:0043038)	50	19	6.35	+	2.99	0.00016	0.00502
response to far red light (GO:0010218)	51	19	6.47	+	2.94	0.000197	0.00591
auxin transport (GO:0060918)	70	26	8.89	+	2.93	1.5e-05	0.000695
tRNA aminoacylation for protein translation (GO:0006418)	49	18	6.22	+	2.89	0.000329	0.00907
auxin polar transport (GO:0009926)	60	22	7.62	+	2.89	7.71e-05	0.00272
hormone transport (GO:0009914)	72	26	9.14	+	2.84	3.03e-05	0.00125
pteridine-containing compound metabolic process (GO:0042558)	39	14	4.95	+	2.83	0.00175	0.037
hydrogen peroxide metabolic process (GO:0042743)	67	24	8.5	+	2.82	6.89e-05	0.00248
detection of abiotic stimulus (GO:0009582)	42	15	5.33	+	2.81	0.00127	0.0291
detection of external stimulus (GO:0009581)	42	15	5.33	+	2.81	0.00127	0.029
water-soluble vitamin biosynthetic process (GO:0042364)	48	17	6.09	+	2.79	0.00109	0.0254
cellulose biosynthetic process (GO:0030244)	48	17	6.09	+	2.79	0.00109	0.0253
hexose metabolic process (GO:0019318)	82	29	10.41	+	2.79	1.23e-05	0.000585
rhythmic process (GO:0048511)	122	43	15.49	+	2.78	1.55e-07	1.17e-05
cellulose metabolic process (GO:0030243)	54	19	6.85	+	2.77	0.000515	0.0134
cofactor biosynthetic process (GO:0051188)	226	79	28.69	+	2.75	8.75e-13	2.16e-10
glycolipid biosynthetic process (GO:0009247)	43	15	5.46	+	2.75	0.0025	0.049
monosaccharide biosynthetic process (GO:0046364)	43	15	5.46	+	2.75	0.0025	0.0488
movement of cell or subcellular component (GO:0006928)	86	30	10.92	+	2.75	1.03e-05	0.000515
glycolipid metabolic process (GO:0006664)	46	16	5.84	+	2.74	0.00171	0.0372
liposaccharide metabolic process (GO:1903509)	46	16	5.84	+	2.74	0.00171	0.037
beta-glucan biosynthetic process (GO:0051274)	49	17	6.22	+	2.73	0.00118	0.0273
beta-glucan metabolic process (GO:0051273)	55	19	6.98	+	2.72	0.000569	0.0147
protein transmembrane transport (GO:0071806)	91	31	11.55	+	2.68	1.04e-05	0.000512
cortical cytoskeleton organization (GO:0030865)	47	16	5.97	+	2.68	0.00187	0.0386
response to light intensity (GO:0009642)	142	48	18.02	+	2.66	5.55e-08	4.7e-06
response to red light (GO:0010114)	71	24	9.01	+	2.66	0.000117	0.00387
intracellular protein transmembrane transport (GO:0065002)	89	30	11.3	+	2.66	2.66e-05	0.0011
stomatal complex development (GO:0010374)	54	18	6.85	+	2.63	0.00102	0.0242
reactive oxygen species metabolic process (GO:0072593)	98	32	12.44	+	2.57	1.76e-05	0.00079
cofactor catabolic process (GO:0051187)	86	28	10.92	+	2.56	6.89e-05	0.00249
microtubule-based process (GO:0007017)	195	63	24.75	+	2.55	2.26e-09	3.27e-07
leaf morphogenesis (GO:0009965)	90	29	11.42	+	2.54	5.42e-05	0.00206
response to gravity (GO:0009629)	83	26	10.54	+	2.47	0.000186	0.00569
water-soluble vitamin metabolic process (GO:0006767)	61	19	7.74	+	2.45	0.00197	0.0402
coenzyme biosynthetic process (GO:0009108)	135	42	17.14	+	2.45	3.38e-06	0.000189
generation of precursor metabolites and energy (GO:0006091)	338	105	42.9	+	2.45	9.98e-14	2.69e-11
hydrogen peroxide catabolic process (GO:0042744)	58	18	7.36	+	2.44	0.00175	0.0369
cofactor metabolic process (GO:0051186)	416	129	52.8	+	2.44	1.52e-16	5.01e-14
establishment of localization in cell (GO:0051649)	62	19	7.87	+	2.41	0.0021	0.0421
cellular response to light stimulus (GO:0071482)	115	35	14.6	+	2.4	2.38e-05	0.00102
monosaccharide metabolic process (GO:0005996)	112	34	14.22	+	2.39	3.29e-05	0.00134
lignin metabolic process (GO:0009808)	66	20	8.38	+	2.39	0.00159	0.0351
cytokinesis (GO:0000910)	96	29	12.19	+	2.38	0.000158	0.005
coenzyme metabolic process (GO:0006732)	190	57	24.12	+	2.36	1.36e-07	1.03e-05
antibiotic catabolic process (GO:0017001)	70	21	8.89	+	2.36	0.00124	0.0287
electron transport chain (GO:0022900)	94	28	11.93	+	2.35	0.00024	0.0069
cellular response to radiation (GO:0071478)	121	36	15.36	+	2.34	3.4e-05	0.00136
fatty acid biosynthetic process (GO:0006633)	122	36	15.49	+	2.32	3.67e-05	0.00146
cellular response to oxidative stress (GO:0034599)	68	20	8.63	+	2.32	0.00193	0.0394
phloem or xylem histogenesis (GO:0010087)	103	30	13.07	+	2.29	0.000168	0.00519
response to light stimulus (GO:0009416)	680	198	86.31	+	2.29	4.26e-22	2.3e-19
xylem and phloem pattern formation (GO:0010051)	69	20	8.76	+	2.28	0.00214	0.0428
response to radiation (GO:0009314)	705	203	89.49	+	2.27	4.12e-22	2.44e-19
response to nematode (GO:0009624)	81	23	10.28	+	2.24	0.00151	0.0335
membrane lipid biosynthetic process (GO:0046467)	78	22	9.9	+	2.22	0.00211	0.0422
response to karrikin (GO:0080167)	128	36	16.25	+	2.22	9.05e-05	0.00314
glucan biosynthetic process (GO:0009250)	96	27	12.19	+	2.22	0.000797	0.0195
cellular glucan metabolic process (GO:0006073)	150	42	19.04	+	2.21	2.66e-05	0.00112
glucan metabolic process (GO:0044042)	150	42	19.04	+	2.21	2.66e-05	0.00111
response to red or far red light (GO:0009639)	197	55	25.01	+	2.2	1.68e-06	0.000102
terpenoid metabolic process (GO:0006721)	137	38	17.39	+	2.19	6.08e-05	0.00228
shoot system morphogenesis (GO:0010016)	166	46	21.07	+	2.18	1.5e-05	0.000691
cellular response to environmental stimulus (GO:0104004)	192	53	24.37	+	2.17	3.37e-06	0.000192
cellular response to abiotic stimulus (GO:0071214)	192	53	24.37	+	2.17	3.37e-06	0.00019
tropism (GO:0009606)	106	29	13.45	+	2.16	0.000548	0.0142
drug catabolic process (GO:0042737)	128	35	16.25	+	2.15	0.000156	0.00498
antibiotic metabolic process (GO:0016999)	121	33	15.36	+	2.15	0.000273	0.00778
microtubule cytoskeleton organization (GO:0000226)	136	37	17.26	+	2.14	0.000142	0.00457
regionalization (GO:0003002)	152	41	19.29	+	2.13	5.34e-05	0.00204
lipid biosynthetic process (GO:0008610)	462	122	58.64	+	2.08	1.29e-11	2.73e-09
fatty acid metabolic process (GO:0006631)	201	53	25.51	+	2.08	8.76e-06	0.000444
terpenoid biosynthetic process (GO:0016114)	110	29	13.96	+	2.08	0.00104	0.0245
small molecule biosynthetic process (GO:0044283)	601	158	76.29	+	2.07	1.77e-14	5e-12
mitotic cell cycle process (GO:1903047)	183	48	23.23	+	2.07	2.41e-05	0.00103
monocarboxylic acid biosynthetic process (GO:0072330)	206	54	26.15	+	2.07	1.09e-05	0.000525
organic acid transport (GO:0015849)	123	32	15.61	+	2.05	0.000767	0.019
carboxylic acid transport (GO:0046942)	123	32	15.61	+	2.05	0.000767	0.0189
monocarboxylic acid metabolic process (GO:0032787)	423	110	53.69	+	2.05	2.89e-10	5.19e-08
response to reactive oxygen species (GO:0000302)	151	39	19.17	+	2.03	0.000192	0.00582
plant-type cell wall organization (GO:0009664)	125	32	15.87	+	2.02	0.000854	0.0208
cellular amino acid metabolic process (GO:0006520)	333	85	42.27	+	2.01	5.61e-08	4.68e-06
response to cold (GO:0009409)	400	102	50.77	+	2.01	3.36e-09	4.24e-07
isoprenoid metabolic process (GO:0006720)	181	46	22.97	+	2	7.82e-05	0.00274
carboxylic acid metabolic process (GO:0019752)	825	208	104.72	+	1.99	4e-17	1.48e-14
pattern specification process (GO:0007389)	184	46	23.36	+	1.97	0.000135	0.0044
drug metabolic process (GO:0017144)	400	99	50.77	+	1.95	1.83e-08	1.81e-06
cell division (GO:0051301)	297	73	37.7	+	1.94	1.85e-06	0.000111
cellular polysaccharide metabolic process (GO:0044264)	216	53	27.42	+	1.93	5.83e-05	0.0022
cellular lipid metabolic process (GO:0044255)	624	153	79.21	+	1.93	4.63e-12	1.02e-09
organic acid biosynthetic process (GO:0016053)	441	108	55.98	+	1.93	7.25e-09	8.26e-07
carboxylic acid biosynthetic process (GO:0046394)	441	108	55.98	+	1.93	7.25e-09	8.11e-07
response to carbohydrate (GO:0009743)	147	36	18.66	+	1.93	0.000887	0.0214
cellular carbohydrate biosynthetic process (GO:0034637)	180	44	22.85	+	1.93	0.000261	0.00749
tRNA metabolic process (GO:0006399)	156	38	19.8	+	1.92	0.000826	0.0202
plant-type cell wall organization or biogenesis (GO:0071669)	234	57	29.7	+	1.92	3.37e-05	0.00136
carbohydrate biosynthetic process (GO:0016051)	245	59	31.1	+	1.9	3.34e-05	0.00136
alpha-amino acid biosynthetic process (GO:1901607)	162	39	20.56	+	1.9	0.00069	0.0172
lipid metabolic process (GO:0006629)	728	175	92.41	+	1.89	4.8e-13	1.24e-10
alpha-amino acid metabolic process (GO:1901605)	230	55	29.19	+	1.88	6.54e-05	0.00242
response to temperature stimulus (GO:0009266)	579	138	73.49	+	1.88	2.41e-10	4.46e-08
mitotic cell cycle (GO:0000278)	227	54	28.81	+	1.87	8.68e-05	0.00303
cellular amino acid biosynthetic process (GO:0008652)	185	44	23.48	+	1.87	0.000463	0.0123
isoprenoid biosynthetic process (GO:0008299)	152	36	19.29	+	1.87	0.00158	0.0349
organic acid metabolic process (GO:0006082)	956	226	121.35	+	1.86	8e-16	2.5e-13
cellular carbohydrate metabolic process (GO:0044262)	310	73	39.35	+	1.86	6.45e-06	0.000338
oxoacid metabolic process (GO:0043436)	949	223	120.46	+	1.85	2.01e-15	5.97e-13
organic cyclic compound biosynthetic process (GO:1901362)	762	179	96.72	+	1.85	1.42e-12	3.24e-10
cellular polysaccharide biosynthetic process (GO:0033692)	150	35	19.04	+	1.84	0.00218	0.0434
polysaccharide metabolic process (GO:0005976)	271	63	34.4	+	1.83	3.79e-05	0.0015
post-embryonic plant morphogenesis (GO:0090698)	185	43	23.48	+	1.83	0.000688	0.0172
response to auxin (GO:0009733)	310	72	39.35	+	1.83	1.31e-05	0.000614
heterocycle biosynthetic process (GO:0018130)	598	138	75.91	+	1.82	1.81e-09	2.68e-07
small molecule metabolic process (GO:0044281)	1400	323	177.71	+	1.82	6.61e-21	3.27e-18
organic hydroxy compound metabolic process (GO:1901615)	287	66	36.43	+	1.81	4.08e-05	0.0016
response to toxic substance (GO:0009636)	187	43	23.74	+	1.81	0.000761	0.0189
polysaccharide biosynthetic process (GO:0000271)	166	38	21.07	+	1.8	0.00173	0.0368
cell wall organization or biogenesis (GO:0071554)	421	95	53.44	+	1.78	1.48e-06	9.03e-05
embryo development (GO:0009790)	558	125	70.83	+	1.76	4.08e-08	3.78e-06
embryo development ending in seed dormancy (GO:0009793)	536	120	68.04	+	1.76	8.86e-08	6.91e-06
response to water deprivation (GO:0009414)	340	76	43.16	+	1.76	2.16e-05	0.000948
cytoskeleton organization (GO:0007010)	233	52	29.58	+	1.76	0.000451	0.012
response to oxidative stress (GO:0006979)	392	87	49.76	+	1.75	7.52e-06	0.000388
regulation of hormone levels (GO:0010817)	374	83	47.47	+	1.75	1.31e-05	0.000617
aromatic compound biosynthetic process (GO:0019438)	674	149	85.55	+	1.74	4.73e-09	5.84e-07
carbohydrate metabolic process (GO:0005975)	668	146	84.79	+	1.72	1.12e-08	1.12e-06
response to water (GO:0009415)	348	76	44.17	+	1.72	5.07e-05	0.00195
cell wall biogenesis (GO:0042546)	197	43	25.01	+	1.72	0.00199	0.0404
cell cycle process (GO:0022402)	394	86	50.01	+	1.72	1.52e-05	0.000695
cell cycle (GO:0007049)	486	106	61.69	+	1.72	1.4e-06	8.64e-05
oxidation-reduction process (GO:0055114)	971	210	123.25	+	1.7	1.41e-11	2.87e-09
cell wall organization (GO:0071555)	279	60	35.41	+	1.69	0.000372	0.0102
response to abiotic stimulus (GO:0009628)	2062	442	261.74	+	1.69	3.29e-23	2.17e-20
biosynthetic process (GO:0009058)	2441	519	309.84	+	1.68	1.22e-26	2.42e-23
cellular biosynthetic process (GO:0044249)	2262	480	287.12	+	1.67	2.1e-24	1.78e-21
organic substance biosynthetic process (GO:1901576)	2296	487	291.44	+	1.67	8.59e-25	1.02e-21
plant epidermis development (GO:0090558)	250	53	31.73	+	1.67	0.00129	0.0294
cellular response to external stimulus (GO:0071496)	217	46	27.54	+	1.67	0.0023	0.0455
fruit development (GO:0010154)	731	154	92.79	+	1.66	4.19e-08	3.76e-06
seed development (GO:0048316)	703	148	89.23	+	1.66	8.02e-08	6.34e-06
transmembrane transport (GO:0055085)	745	156	94.57	+	1.65	4.13e-08	3.77e-06
organophosphate metabolic process (GO:0019637)	473	98	60.04	+	1.63	2.3e-05	0.000997
response to extracellular stimulus (GO:0009991)	268	55	34.02	+	1.62	0.00185	0.0383
tissue development (GO:0009888)	577	118	73.24	+	1.61	6.32e-06	0.000335
response to inorganic substance (GO:0010035)	892	179	113.22	+	1.58	5.48e-08	4.71e-06
cellular homeostasis (GO:0019725)	311	62	39.48	+	1.57	0.00168	0.0366
plant organ morphogenesis (GO:1905392)	384	76	48.74	+	1.56	0.000606	0.0156
cell growth (GO:0016049)	364	72	46.2	+	1.56	0.000978	0.0234
external encapsulating structure organization (GO:0045229)	316	62	40.11	+	1.55	0.00238	0.0466
cellular nitrogen compound biosynthetic process (GO:0044271)	1022	200	129.73	+	1.54	4.53e-08	4e-06
response to salt stress (GO:0009651)	469	91	59.53	+	1.53	0.000333	0.00915
post-embryonic development (GO:0009791)	1458	282	185.07	+	1.52	1.69e-10	3.24e-08
cellular response to oxygen-containing compound (GO:1901701)	500	96	63.47	+	1.51	0.000307	0.00863
protein-containing complex subunit organization (GO:0043933)	554	106	70.32	+	1.51	0.000178	0.00547
anatomical structure morphogenesis (GO:0009653)	845	161	107.26	+	1.5	4.63e-06	0.000252
response to osmotic stress (GO:0006970)	545	103	69.18	+	1.49	0.000328	0.00909
protein-containing complex assembly (GO:0065003)	479	90	60.8	+	1.48	0.000995	0.0237
reproductive structure development (GO:0048608)	1192	223	151.3	+	1.47	1.74e-07	1.27e-05
reproductive system development (GO:0061458)	1194	223	151.56	+	1.47	1.8e-07	1.29e-05
organonitrogen compound biosynthetic process (GO:1901566)	1157	213	146.86	+	1.45	9.12e-07	5.88e-05
system development (GO:0048731)	1809	331	229.62	+	1.44	9.81e-10	1.57e-07
response to oxygen-containing compound (GO:1901700)	1504	273	190.91	+	1.43	7.14e-08	5.8e-06
cellular component organization (GO:0016043)	2503	454	317.71	+	1.43	1.37e-12	3.25e-10
hormone-mediated signaling pathway (GO:0009755)	537	97	68.16	+	1.42	0.00182	0.0378
response to acid chemical (GO:0001101)	1126	201	142.93	+	1.41	1.07e-05	0.000524
regulation of biological quality (GO:0065008)	1152	205	146.23	+	1.4	1.08e-05	0.000523
organelle organization (GO:0006996)	1608	285	204.11	+	1.4	2.12e-07	1.46e-05
response to external stimulus (GO:0009605)	1424	250	180.75	+	1.38	2.59e-06	0.000152
ion transport (GO:0006811)	673	118	85.43	+	1.38	0.0014	0.0318
response to lipid (GO:0033993)	704	123	89.36	+	1.38	0.00144	0.0326
cellular component organization or biogenesis (GO:0071840)	2822	493	358.21	+	1.38	2.04e-11	4.03e-09
shoot system development (GO:0048367)	739	129	93.8	+	1.38	0.00106	0.0248
response to endogenous stimulus (GO:0009719)	1378	239	174.91	+	1.37	1.02e-05	0.00051
macromolecule biosynthetic process (GO:0009059)	1062	184	134.8	+	1.36	0.000118	0.00389
response to hormone (GO:0009725)	1360	235	172.63	+	1.36	1.56e-05	0.000706
plant organ development (GO:0099402)	946	163	120.08	+	1.36	0.000402	0.0108
response to chemical (GO:0042221)	2661	458	337.77	+	1.36	7.08e-10	1.2e-07
multicellular organism development (GO:0007275)	2528	435	320.89	+	1.36	2.35e-09	3.32e-07
developmental process involved in reproduction (GO:0003006)	1413	242	179.36	+	1.35	1.83e-05	0.000817
anatomical structure development (GO:0048856)	2885	493	366.2	+	1.35	3.61e-10	6.29e-08
cellular macromolecule biosynthetic process (GO:0034645)	1018	173	129.22	+	1.34	0.000446	0.0119
response to stimulus (GO:0050896)	5327	903	676.17	+	1.34	1.53e-18	6.04e-16
cellular component biogenesis (GO:0044085)	1167	196	148.13	+	1.32	0.000319	0.00889
multicellular organismal process (GO:0032501)	2775	466	352.24	+	1.32	9.66e-09	1.01e-06
response to organic substance (GO:0010033)	1712	287	217.31	+	1.32	1.11e-05	0.000531
developmental process (GO:0032502)	3065	509	389.05	+	1.31	6.43e-09	7.47e-07
metabolic process (GO:0008152)	7731	1278	981.32	+	1.3	1.61e-24	1.59e-21
phosphorus metabolic process (GO:0006793)	1615	266	205	+	1.3	7.61e-05	0.0027
reproduction (GO:0000003)	1695	278	215.15	+	1.29	6.89e-05	0.0025
reproductive process (GO:0022414)	1685	275	213.88	+	1.29	0.000104	0.00352
cellular metabolic process (GO:0044237)	6800	1109	863.15	+	1.28	1.36e-18	5.77e-16
cellular response to chemical stimulus (GO:0070887)	1128	183	143.18	+	1.28	0.00205	0.0414
phosphate-containing compound metabolic process (GO:0006796)	1575	255	199.92	+	1.28	0.000289	0.00819
organic cyclic compound metabolic process (GO:1901360)	2471	400	313.65	+	1.28	3.78e-06	0.000209
organic substance metabolic process (GO:0071704)	6774	1090	859.85	+	1.27	1.28e-16	4.46e-14
response to stress (GO:0006950)	3079	494	390.83	+	1.26	5.32e-07	3.62e-05
cellular process (GO:0009987)	10043	1592	1274.79	+	1.25	4.35e-25	6.44e-22
heterocycle metabolic process (GO:0046483)	2256	355	286.36	+	1.24	0.000117	0.00389
cellular aromatic compound metabolic process (GO:0006725)	2380	372	302.1	+	1.23	0.00013	0.00427
primary metabolic process (GO:0044238)	6105	931	774.93	+	1.2	5.18e-09	6.27e-07
organonitrogen compound metabolic process (GO:1901564)	3927	593	498.47	+	1.19	2.63e-05	0.00112
cellular nitrogen compound metabolic process (GO:0034641)	2671	399	339.04	+	1.18	0.00175	0.0369
regulation of cellular process (GO:0050794)	4297	634	545.43	+	1.16	0.000139	0.00451
regulation of biological process (GO:0050789)	4941	723	627.18	+	1.15	9.32e-05	0.00317
biological regulation (GO:0065007)	5644	820	716.41	+	1.14	6.18e-05	0.0023
nitrogen compound metabolic process (GO:0006807)	5422	775	688.23	+	1.13	0.000634	0.0161
macromolecule catabolic process (GO:0009057)	861	77	109.29	-	0.7	0.00231	0.0454
protein catabolic process (GO:0030163)	675	52	85.68	-	0.61	0.000223	0.00654
cellular macromolecule catabolic process (GO:0044265)	718	55	91.14	-	0.6	0.000109	0.00368
regulation of transcription by RNA polymerase II (GO:0006357)	386	27	49	-	0.55	0.00164	0.0358
cellular protein catabolic process (GO:0044257)	593	41	75.27	-	0.54	4.55e-05	0.00177
protein modification by small protein conjugation or removal (GO:0070647)	561	38	71.21	-	0.53	4.83e-05	0.00187
protein ubiquitination (GO:0016567)	459	31	58.26	-	0.53	0.000229	0.00668
protein modification by small protein conjugation (GO:0032446)	491	32	62.32	-	0.51	6.58e-05	0.00242
proteolysis involved in cellular protein catabolic process (GO:0051603)	584	37	74.13	-	0.5	6.46e-06	0.000336
vesicle-mediated transport (GO:0016192)	430	21	54.58	-	0.38	1.24e-06	7.73e-05
ubiquitin-dependent protein catabolic process (GO:0006511)	480	21	60.93	-	0.34	2.01e-08	1.92e-06
modification-dependent protein catabolic process (GO:0019941)	493	21	62.58	-	0.34	8.2e-09	9.01e-07
modification-dependent macromolecule catabolic process (GO:0043632)	505	21	64.1	-	0.33	3.33e-09	4.29e-07
Golgi vesicle transport (GO:0048193)	171	4	21.71	-	0.18	1.88e-05	0.00083
protein polyubiquitination (GO:0000209)	92	2	11.68	-	0.17	0.00172	0.0371
endosomal transport (GO:0016197)	59	0	7.49	-	< 0.01	0.00148	0.0332
