## Supplemental Data 2 for "Impaired expression of chloroplast HSP90C chaperone activates plant defense responses leading to a disease symptom-like phenotype": Table S8.xlsx

### Sheet: List of TFs
Supplementary Table 8. Expression levels of RS-related transcription factor genes.
Annotation	Mapped IDs	UniProt IDs	Base mean	log2(FC)	StdErr	Wald-Stats	p-value	P-adj	Gene Name/ Gene Symbol/ Ortholog	PANTHER Family/Sub-family	PANTHER Protein Class
ABI4	AT2G40220.1	A0MES8	34.9254	6.60088	1.02236	6.45653	1.07128e-10	9.04134e-10	Ethylene-responsive transcription factor ABI4;ABI4;ortholog	ETHYLENE-RESPONSIVE TRANSCRIPTION FACTOR ABI4 (PTHR31241:SF24)
WRKY40	AT1G80840.1	Q9SAH7	4230.05	6.24931	0.588415	10.6206	2.39058e-26	9.07913e-25	Probable WRKY transcription factor 40;WRKY40;ortholog	WRKY TRANSCRIPTION FACTOR 40-RELATED (PTHR31429:SF3)
ANAC029	AT1G69490.1	O49255	643.073	5.52507	0.369223	14.964	1.26113e-50	1.6323e-48	NAC transcription factor 29;NAC029;ortholog	NAC TRANSCRIPTION FACTOR 29 (PTHR31719:SF127)
WRKY33	AT2G38470.1	Q8S8P5	3967.2	4.4093	0.36516	12.075	1.43196e-33	8.58064e-32	Probable WRKY transcription factor 33;WRKY33;ortholog	WRKY TRANSCRIPTION FACTOR 33-RELATED (PTHR31221:SF237)
DA1	AT1G19270.1	P0C7Q8	703.093	4.14888	0.256508	16.1745	7.63658e-59	1.404e-56	Protein DA1;DA1;ortholog	PROTEIN DA1 (PTHR24209:SF29)	actin or actin-binding cytoskeletal protein(PC00041)
WRKY15	AT2G23320.1	O22176	169.586	1.8905	0.38325	4.93281	8.10533e-07	4.13157e-06	Probable WRKY transcription factor 15;WRKY15;ortholog	WRKY TRANSCRIPTION FACTOR 15-RELATED (PTHR31282:SF168)
ANAC044	AT3G01600.1	F4J4R5	13.1713	1.35512	0.868991	1.55942	0.118897	0.206247	NAC domain containing protein 44;NAC044;ortholog	NAC DOMAIN CONTAINING PROTEIN 44-RELATED (PTHR31079:SF2)
ZAT10	AT1G27730.1	Q96289	0.563544	0.976356	1.37711	0.708989	0.478331	NA	Zinc finger protein ZAT10;ZAT10;ortholog	ZINC FINGER PROTEIN ZAT10 (PTHR45988:SF43)
zinc finger	AT2G05160.1	Q9SJ41	698.203	0.744445	0.364337	2.04328	0.0410243	0.0843292	Zinc finger CCCH domain-containing protein 18;At2g05160;ortholog	ZINC FINGER CCCH DOMAIN-CONTAINING PROTEIN 18 (PTHR24009:SF0)	RNA binding protein(PC00031)
zinc finger	AT3G08505.1	Q6IDS6	424.59	0.43382	0.29678	1.46176	0.143808	0.240706	E3 ubiquitin-protein ligase makorin; MKRN;ortholog	E3 UBIQUITIN-PROTEIN LIGASE MAKORIN (PTHR11224:SF51)	ubiquitin-protein ligase(PC00234)
TCP1	AT1G67260.2	Q9FYG7	0.875616	0.00519507	1.38526	0.00375026	0.997008	NA	Transcription factor TCP1;TCP1;ortholog	TRANSCRIPTION FACTOR TCP1 (PTHR31072:SF87)
TRFL3	AT1G17460.1	F4I7K3	140.626	-0.0723819	0.445504	-0.162472	0.870934	0.918389	TRF-like 3;TRFL3;ortholog	TRF-LIKE 3 (PTHR47122:SF4)
TRY	AT5G53200.1	Q8GV05	0.541365	-0.668676	1.36937	-0.488308	0.625332	NA	Transcription factor TRY;TRY;ortholog	MYB-LIKE TRANSCRIPTION FACTOR ETC2-RELATED (PTHR47998:SF13)
Hy5	AT5G11260.1	O24646	47.0025	-0.796483	0.602618	-1.3217	0.186267	0.295365	Transcription factor HY5;HY5;ortholog	TRANSCRIPTIONAL ACTIVATOR HAC1 (PTHR46714:SF6)
ZTL (ZEITLUPE)	AT5G57360.1	Q94BT6	633.468	-0.876365	0.275781	-3.17776	0.0014842	0.00441251	Adagio protein 1;ADO1;ortholog	ADAGIO PROTEIN 1 (PTHR46175:SF5)
ANAC032	AT1G77450.1	Q9CAR0	0	NA	NA	NA	NA	NA	NAC transcription factor 32;NAC032;ortholog	NAC TRANSCRIPTION FACTOR 32 (PTHR31719:SF122)
PRR5	AT5G24470.1	Q6LA42	322.561	-2.0903	0.278764	-7.49848	6.45599e-14	7.73715e-13	Two-component response regulator-like APRR5;APRR5;ortholog	TWO-COMPONENT RESPONSE REGULATOR-LIKE APRR5 (PTHR43874:SF95)	winged helix/forkhead transcription factor(PC00246)
bZIP	AT1G19490.1	Q8L5Y2	13.1276	-2.29555	0.974753	-2.35501	0.0185222	0.0421123	Basic-leucine zipper (BZIP) transcription factor family protein;At1g19490;ortholog	BASIC-LEUCINE ZIPPER (BZIP) TRANSCRIPTION FACTOR FAMILY PROTEIN (PTHR45967:SF28)
SMAD/FHA	AT2G21530.1	Q8GWP4	980.325	-2.32979	0.362636	-6.42459	1.32228e-10	1.1016e-09	At2g21530;At2g21530;ortholog	FHA DOMAIN CONTAINING PROTEIN, EXPRESSED (PTHR23308:SF55)	RNA splicing factor(PC00148)
GLK1	AT2G20570.1	Q9SIV3	2114.77	-3.00965	0.330914	-9.09495	9.46326e-20	2.01721e-18	Transcription activator GLK1;GLK1;ortholog	TRANSCRIPTION ACTIVATOR GLK1 (PTHR31312:SF1)
CGA1	AT4G26150.1	Q9SZI6	623.853	-3.44275	0.458799	-7.50382	6.19839e-14	7.46159e-13	Putative GATA transcription factor 22;GATA22;ortholog	GATA TRANSCRIPTION FACTOR 22-RELATED (PTHR47255:SF4)
TINY2	AT5G11590.1	Q9LYD3	210.134	-4.44975	0.495215	-8.98549	2.57577e-19	5.28181e-18	Dehydration-responsive element-binding protein 3;DREB3;ortholog	DEHYDRATION-RESPONSIVE ELEMENT-BINDING PROTEIN 3 (PTHR31985:SF221)
